# Riverscape community genomics: A comparative analytical approach to identify common drivers of spatial structure

**DOI:** 10.1101/2022.10.26.513848

**Authors:** Zachery D. Zbinden, Marlis R. Douglas, Tyler K. Chafin, Michael E. Douglas

## Abstract

Genetic differentiation among local groups of individuals, i.e., genetic β-diversity, is a key component of population persistence related to connectivity and isolation. However, most genetic investigations of natural populations focus on a single species, overlooking opportunities for multispecies conservation plans to benefit entire communities in an ecosystem. We present an approach to evaluate genetic β-diversity within and among many species and demonstrate how this *riverscape community genomics* approach can be applied to identify common drivers of genetic structure. Our study evaluated genetic β-diversity in 31 co-distributed native stream fishes sampled from 75 sites across the White River Basin (Ozarks, USA) using SNP genotyping (ddRAD). Despite variance among species in the degree of genetic divergence, general spatial patterns were identified corresponding to river network architecture. Most species (*N*=24) were partitioned into discrete sub-populations (*K*=2–7). We used partial redundancy analysis to compare species-specific genetic β-diversity across four models of genetic structure: Isolation by distance (IBD), isolation by barrier (IBB), isolation by stream hierarchy (IBH), and isolation by environment (IBE). A significant proportion of intraspecific genetic variation was explained by IBH (*x*□ =62%), with the remaining models generally redundant. We found evidence for consistent spatial modularity in that gene flow is higher within rather than between hierarchical units (i.e., catchments, watersheds, basins), supporting the generalization of the Stream Hierarchy Model. We discuss our conclusions regarding conservation and management and identify the 8-digit Hydrologic Unit (HUC) as the most relevant spatial scale for managing genetic diversity across riverine networks.
