## Supplemental Material for "Riverscape community genomics: A comparative analytical approach to identify common drivers of spatial structure"

### Sheet: Sheet1
Supplementary Material: Zbinden et al Molecular Ecology Riverscape community genomics: A comparative analytical approach to identify common drivers of spatial structure
Table S1: Various statistics (columns) reported for 31 species of freshwater fish (rows) collected across the White River Basin of the Ozarks, USA and SNP genotyped using ddRAD sequencing. Species Info includes: Family name, Scientific name, number of individuals genotyped/analyzed, the number of sites from which individuals were collected, and the number of SNPs in the filtered data set that was…
Species Info						Pop Gen Parameters							Isolation By Distance Info						Partial Redundancy Analysis Info
Family	Species	Indiv.	Sites	SNPs		Min Fst	Median Fst	Max Fst	Hs	Ht	Gst		IBD Slope	IBD Intercept	IBD R2	IBD p-value	IBD Mantel r		Genetic PCs	PC variance	Total R2	Space R2	Structure R2	HUC R2	ENV R2	Pure Space R2	Pure Structure R2	Pure HUC R2	Pure ENV R2
ATHERINOPSIDAE	Labidesthes sicculus	99	18	2956		0.01	0.24858	0.43506	0.136375	0.178977	0.287799		0.120135	-0.35	0.233	0.001	0.488		17	40.2165	0.86	0.48	0.37	0.84	0.355507	2.21567e-12	0.0171544	0.0233028	0
CENTRARCHIDAE	Lepomis macrochirus	63	17	5873		0	0.02673	0.2258	0.220228	0.237556	0.0989398		0.014052	-0.03	0.009	0.207	0.129		19	45.5203	0.22	0.1	NA	0.19	0.11	4.04121e-14	NA	0.0404096	0
	Lepomis megalotis	242	44	4841		0	0.09341	0.62518	0.149949	0.181167	0.206596		0.185379	-0.9	0.221	0.001	0.471		48	45.1898	0.48	0.206113	0.369104	0.47	0.2	1.664e-12	0.00765767	0.0489189	0
	Micropterus dolomieu	56	15	2813		0.00083	0.04918	0.26415	0.216684	0.233117	0.0959369		0.027425	-0.08	0.079	0.06	0.297		11	32.6439	0.57	0.14	NA	0.570857	0.21	-5.49782e-12	NA	0.266931	0
	Micropterus salmoides	15	7	2825		0	0.0015	0.03941	0.282642	0.301934	0.102819		0.00284338	-0.01	-0.04	0.261	0.108		7	59.4255	0.12	0.117007	NA	0.12	0.0665993	1.44329e-15	NA	0	0
COTTIDAE	Cottus carolinae	24	9	5798		0.046	0.49894	0.80967	0.109818	0.263344	0.686727		1.23716	-5.52	0.485	0.001	0.707		5	61.5875	0.969869	0.685374	0.67	0.93	0.458474	0	0.0365685	0.00422514	0
	Cottus hypselurus	40	8	7116		0.10233	0.65505	0.95492	0.0650942	0.241141	0.808159		2.61933	-11.27	0.068	0.131	0.32		5	75.1448	0.99	0.75	0.91231	0.99	0.511221	1.22125e-15	-0.000125446	-2.85486e-05	0
FUNDULIDAE	Fundulus catenatus	112	23	3378		0.02775	0.31237	0.60153	0.135492	0.196905	0.371899		0.19203	-0.67	0.189	0.001	0.438		18	46.0016	0.86	0.224591	0.58	0.83	0.43	-4.89164e-13	0.0261864	0.0987353	0
	Fundulus olivaceus	131	24	3111		0.04449	0.24106	0.57907	0.177444	0.236937	0.31509		0.196747	-0.74	0.278	0.001	0.53		22	42.5805	0.89	0.36	0.365196	0.88	0.33	-1.01608e-12	0.00740416	0.137267	0
LEUCISCIDAE	Campostoma anomalum	93	20	3187		0	0.30248	0.58962	0.123214	0.199252	0.449132		0.608193	-3	0.478	0.001	0.693		10	36.6994	0.88	0.619424	0.506822	0.869038	0.51678	0	0.00541572	0.113375	0
	Campostoma oligolepis	119	31	3121		0	0.03107	0.14236	0.162783	0.171317	0.061383		0.0202888	-0.09	0.215	0.001	0.466		40	44.7226	0.158664	0.0703987	0.05	0.151102	0.08	3.44169e-15	0.0022908	0.0381961	0
	Chrosomus erythrogaster	53	7	3440		0.19174	0.5306	0.81722	0.110525	0.272184	0.708855		1.80589	-9.14	0.306	0.036	0.584		6	55.8345	0.98	0.7	0.815841	0.98	0.627631	7.77156e-16	0.00234087	-4.44089e-16	0
	Cyprinella galactura	72	10	3322		0.00382	0.0283	0.06919	0.175871	0.182637	0.0497408		0.00480409	0.01	0.009	0.234	0.177		27	52.0519	0.121214	0.038653	NA	0.121214	0.0642495	-9.12603e-14	NA	0.0181681	0
	Cyprinella whipplei	29	6	2847		0.00941	0.07548	0.15392	0.237807	0.260717	0.135963		0.0382221	-0.14	0.541	0.01	0.758		8	39.5016	0.5	0.28	0.211132	0.5	0.25	1.386e-12	-0.00497594	0.0192037	0
	Luxilus chrysocephalus	57	13	2168		0	0.08693	0.20016	0.23048	0.25786	0.148169		0.0911915	-0.43	0.774	0.001	0.881		17	47.2025	0.394716	0.227683	0.163368	0.380385	0.222782	8.00471e-14	0.0143316	0.0867231	0
	Luxilus pilsbryi	244	31	4922		0	0.00453	0.06971	0.134227	0.136611	0.020816		0.00408309	-0.01	0.032	0.001	0.184		93	52.14	0.06	0.03	NA	0.0573086	0.04	1.11466e-13	NA	0.0137591	-0.000990047
	Luxilus zonatus	98	16	5496		0	0.08732	0.33133	0.170831	0.191817	0.139721		0.0454239	-0.14	0.116	0.079	0.351		12	24.689	0.76	0.09	0.35	0.76	0.44	2.9976e-14	0.0013147	0.136961	-0.00289045
	Lythrurus umbratilis	23	5	2491		0.04106	0.18031	0.35571	0.251496	0.30334	0.273724		0.179945	-0.79	-0.007	0.239	0.324		6	40.2609	0.69	0.2	NA	0.69	0.21	6.66134e-16	NA	0.275303	0
	Notropis boops	233	28	6161		0	0.04848	0.11333	0.161396	0.172208	0.0774566		0.0202866	-0.06	0.275	0.001	0.526		71	43.7683	0.237194	0.13	0.0811467	0.228259	0.107836	4.22995e-14	0.00893503	0.0430813	0
	Notropis nubilus	191	32	4018		0	0.01094	0.17892	0.12762	0.137063	0.081345		0.0472853	-0.22	0.33	0.001	0.576		65	46.3464	0.13	0.0713543	0.079211	0.134939	0.08	3.30069e-13	-0.000206202	0.0244972	0.000974242
	Notropis percobromus	62	10	4393		0	0.00841	0.03274	0.17701	0.182872	0.0431256		0.00465713	-0.02	0.228	0.002	0.495		36	65.5543	0.03	0.0247572	NA	0.03	0.01	-2.95564e-12	NA	0.0028648	0
	Notropis telescopus	81	13	4741		0.00423	0.26714	0.32252	0.15901	0.19768	0.24795		0.184182	-0.8	0.485	0.001	0.701		12	31.1921	0.606927	0.43	0.419153	0.6	0.41	6.18394e-14	-0.000315439	0.0280302	0
	Pimephales notatus	47	13	4022		0.06666	0.27573	0.42172	0.178701	0.247148	0.357069		0.172981	-0.64	0.385	0.001	0.627		11	49.299	0.99	0.34	0.19	0.98	0.48	2.35367e-14	0.0062886	0.203258	0
	Semotilus atromaculatus	30	9	2644		0	0.1314	0.87276	0.090981	0.300513	0.793734		2.53523	-12.23	0.361	0.002	0.616		2	63.5937	1	0.81	0.82	0.91	0.76	1.66533e-14	0.0920113	-0.00182356	0
PERCIDAE	Etheostoma blennioides	52	14	5124		0	0.26707	0.70986	0.133512	0.206409	0.427328		0.392082	-1.76	0.106	0.001	0.34		2	36.3522	0.996898	0.837575	1	0.977941	0.654289	-3.10862e-15	0.0189574	0.000677893	0
	Etheostoma caeruleum	358	50	3511		0	0.31473	0.61223	0.102982	0.140124	0.299903		0.278124	-1.3	0.358	0.001	0.599		20	28.7354	0.911072	0.36	0.678195	0.902083	0.41	3.39506e-13	0.00780683	0.1076	0
	Etheostoma flabellare	22	6	9927		0.40876	0.93852	0.96572	0.0243117	0.349556	0.964818		2.13168	2.16	-0.037	0.262	0.192		4	88.6907	0.999616	0.15	1	0.993861	0.560779	3.73035e-14	0.00575506	0.00160738	0
	Etheostoma juliae	57	10	5473		0.00238	0.26305	0.49067	0.162983	0.229528	0.372849		0.27396	-1.1	0.252	0.003	0.519		7	39.4712	1	0.480017	0.7	0.97	0.719729	8.88178e-16	0.0250022	0.0260982	0
	Etheostoma spectabile	49	10	5519		0.01681	0.19432	0.67698	0.140922	0.202919	0.382184		0.542988	-2.59	0.493	0.001	0.71		6	33.6308	1	0.498873	0.66	0.99	0.46	-1.9984e-15	0.00894591	0.082756	0
	Etheostoma zonale	74	15	10033		0	0.19948	0.57952	0.130329	0.163787	0.248048		0.164731	-0.72	0.104	0.001	0.335		5	24.9439	1	0.396648	0.77	0.98	0.57	3.21965e-15	0.0167347	0.0207591	0
POECILIIDAE	Gambusia affinis	35	8	3818		0.02287	0.09131	0.16982	0.235765	0.26082	0.141711		0.0292134	-0.07	0.074	0.029	0.329		9	39.8742	0.6	0.32	0.210689	0.59	0.25	6.85008e-14	0.00744265	0.0257352	0
